# Recommendations for Population and Individual Diagnostic SNP Selection in Non-Model Species

**DOI:** 10.1101/2024.07.03.601943

**Authors:** Ellie E. Armstrong, Chenyang Li, Michael G. Campana, Tessa Ferrari, Joanna L. Kelley, Dmitri A. Petrov, Katherine A. Solari, Jazlyn A. Mooney

## Abstract

Despite substantial reductions in the cost of sequencing over the last decade, genetic panels remain relevant due to their cost-effectiveness and flexibility across a variety of sample types. In particular, single nucleotide polymorphism (SNP) panels are increasingly favored for conservation applications. SNP panels are often used because of their adaptability, effectiveness with low-quality samples, and cost-efficiency for use in population monitoring and forensics. However, the selection of diagnostic SNPs for population assignment and individual identification can be challenging. The consequences of poor SNP selection are under-powered panels, inaccurate results, and monetary loss. Here, we develop a novel user-friendly SNP selection pipeline for population assignment and individual identification, mPCRselect. mPCRselect allows any researcher, who has sufficient SNP-level data, to design a successful and cost-effective SNP panel for species of conservation concern.
