## SupplementaryTables for "Recommendations for Population and Individual Diagnostic SNP Selection in Non-Model Species"

### Sheet: SuppTable1
FST value	Mean	Minimum	Maximum
0.01	0.372	0.369	0.373
0.02	0.329	0.321	0.332
0.03	0.304	0.298	0.309
0.04	0.295	0.288	0.298
0.05	0.293	0.286	0.3
0.06	0.285	0.257	0.296
0.07	0.284	0.275	0.295
0.08	0.216	0.208	0.221
0.09	0.213	0.185	0.222
0.1	0.199	0.19	0.208
Supplementary Table 1: Misclassification rate of simulated data sets using M=10 markers across FST values. The misclassification rate increases as FST between populations decreases.

### Sheet: SuppTable2
Number of Markers	Mean	Minimum	Maximum
10	0.372	0.369	0.373
20	0.308	0.302	0.311
30	0.277	0.268	0.3
40	0.239	0.233	0.248
50	0.208	0.202	0.22
60	0.198	0.193	0.208
70	0.17	0.165	0.174
80	0.15	0.143	0.16
90	0.133	0.13	0.136
100	0.115	0.11	0.121
Supplementary Table 2: Misclassification rate of simulated data sets with FST=0.01 across marker sets. The misclassification rate increases as the number of markers decreases.
